# Genomic loci for sclerotinia stem rot resistance and chlorophyll stability in *Brassica napus*: integrating GWAS with microbiome insights

**DOI:** 10.1101/2024.08.20.608782

**Authors:** Aakash Chawade, Vishnukiran Thuraga, Siim Samuel Sepp, Samrat Ghosh, Farideh Ghadamgahi, Firuz Odilbekov, Saraladevi Muthusamy, Ramesh R Vetukuri, Kibrom B. Abreha

## Abstract

Sclerotinia Stem Rot (SSR) disease is one of the most serious diseases affecting the yield and quality of oilseed rape (*Brassica napus*). Understanding the genetic basis of the resistance trait in oilseed rape to SSR and microbiome composition for enhanced resistance is crucial for developing resistant varieties and sustainably mitigate the impact of the disease. In this study, in a panel of 168 oilseed rape accessions, most resistant (NGB 13503 and NGB 13834) and susceptible (NGB 13497 and NGB 13897) accessions are identified. A Genome-wide association study (GWAS) identified 47 SNPs linked to the SSR lesion length, lesion area, and lesion relative to the leaf area. Among the SNPs significantly linked to lesion length were Bn-A04-p10555408, Bn-A07-p12487549, Bn-A09-p4652268, Bn-A09-p4916858 and to our knowledge, these SNPs have not been previously linked to SSR resistance in oilseed rape. Moreover, the study identified 24 SNPs linked with chlorophyll content before SSR inoculation (SPADH), after the SSR inoculation (SPADI), and chlorophyll index (CI). Maintaining the chlorophyll level is correlated with the SSR resistance. Furthermore, bacterial taxa (e.g. *Pseudomonas*, *Methylobacterium*, and *Aquabacterium*) and fungal taxa (e.g. *Mycosphaerellales*, *Thelebolales*, and *Akanthomyces*) were enriched in the resistant compared to in the susceptible oilseed rape accessions. The SNPs linked to lesion length showed consistent haplotype variation between these selected accessions. Given the absence of complete resistance against SSR, the study provides insights into the significance of maintaining chlorophyll levels and considering microbiome composition for enhancing the level of existing partial resistance to SSR in oilseed rape.
