## Supplementary Table S1 for "Genomic loci for sclerotinia stem rot resistance and chlorophyll stability in *Brassica napus*: integrating GWAS with microbiome insights"

### Sheet: Supplementary Table S1
Plant ID	Plant Name	Taxonomy	Origin
NGB 13099	Bristol	Brassica napus	France
NGB 13114	Sponsor	Brassica napus	Sweden
NGB 13497	Polo	Brassica napus	Denmark
NGB 13897	Senator	Brassica napus	Sweden
NGB 16875	Impala	Brassica napus	Denmark
NGB 13602	Ariel	Brassica napus	Denmark
NGB 13516	Hyola 38	Brassica napus	Canada
NGB 14548	Honk	Brassica napus	Denmark
NGB 14549	Saxon	Brassica napus	Denmark
NGB 13607	Orion	Brassica napus	Denmark
NGB 14554	Jazz	Brassica napus	Denmark
NGB 14555	Teddy	Brassica napus	Denmark
NGB 18018	Bingo	Brassica napus	Denmark
NGB 13601	Bingo	Brassica napus	Denmark
NGB 13603	Helios	Brassica napus	Denmark
NGB 21247	Iris	Brassica napus	Denmark
NGB 13498	Jaguar	Brassica napus	Denmark
NGB 13604	Jenni	Brassica napus	Denmark
NGB 16873	Maja	Brassica napus	Denmark
NGB 13494	Marinka	Brassica napus	Denmark
NGB 1792	Mary	Brassica napus	Denmark
NGB 13593	Nimbus	Brassica napus	Denmark
NGB 1796	Nora	Brassica napus	Denmark
NGB 13606	Optima	Brassica napus	Denmark
NGB 13608	Spok	Brassica napus	Denmark
NGB 13609	Star	Brassica napus	Denmark
NGB 14550	Tarok	Brassica napus	Denmark
NGB 13595	Tarok	Brassica napus	Denmark
NGB 1795	Tilde	Brassica napus	Denmark
NGB 13610	Vega	Brassica napus	Denmark
NGB 1791	Willi	Brassica napus	Denmark
NGB 14551	Olsen	Brassica napus	Denmark
NGB 13594	Olsen	Brassica napus	Denmark
NGB 13591	Cyclone	Brassica napus	Denmark
NGB 13490	Felix	Brassica napus	Denmark
NGB 13492	Gazelle	Brassica napus	Denmark
NGB 13493	Cannon	Brassica napus	Denmark
NGB 13495	Dakini	Brassica napus	Denmark
NGB 13496	Miro	Brassica napus	Denmark
NGB 17753	Industry	Brassica napus	Denmark
NGB 13500	Industry	Brassica napus	Denmark
NGB 13502	Hudson	Brassica napus	Denmark
NGB 13503	Mari	Brassica napus	Denmark
NGB 13592	Chang	Brassica napus	Denmark
NGB 14556	Chang	Brassica napus	Denmark
NGB 14552	Hansen	Brassica napus	Denmark
NGB 13596	Hansen	Brassica napus	Denmark
NGB 13611	Atlas	Brassica napus	Denmark
NGB 13605	Ole	Brassica napus	Denmark
NGB 13599	Pallas	Brassica napus	Denmark
NGB 13590	Tritop	Brassica napus	Denmark
NGB 13598	Pluto	Brassica napus	Denmark
NGB 13499	Sheila	Brassica napus	Denmark
NGB 18019	Britta	Brassica napus	Denmark
NGB 17754	H 3	Brassica napus	Denmark
NGB 16876	Maximus	Brassica napus	Denmark
NGB 16874	Booster	Brassica napus	Denmark
NGB 13986	Saldo	Brassica napus	Denmark
NGB 17751	Alexandra	Brassica napus	Denmark
NGB 14547	Boris	Brassica napus	Denmark
NGB 14546	Bruno	Brassica napus	Denmark
NGB 17750	Flamingo	Brassica napus	Denmark
NGB 14553	Laika	Brassica napus	Denmark
NGB 17749	Magnet	Brassica napus	Denmark
NGB 17755	Turner	Brassica napus	Denmark
NGB 17756	Volcano	Brassica napus	Denmark
NGB 17752	Hopper	Brassica napus	Denmark
NGB 20040	Verona	Brassica napus	Denmark
NGB 20039	Sahara	Brassica napus	Denmark
NGB 13513	1-9102	Brassica napus	Denmark
NGB 13509	Everest	Brassica napus	Denmark
NGB 13512	Herald	Brassica napus	Denmark
NGB 13514	1-9116	Brassica napus	Denmark
NGB 13508	Manta	Brassica napus	Denmark
NGB 2336	Alku	Brassica napus	Finland
NGB 10652	Hankkijan Lauri	Brassica napus	Finland
NGB 10653	Varma	Brassica napus	Finland
NGB 21854	Lauri	Brassica napus	Finland
NGB 21856	Kunto	Brassica napus	Finland
NGB 2338	JO 050	Brassica napus	Finland
NGB 13829	Eho	Brassica napus	Finland
NGB 2335	HJA 81133	Brassica napus	Finland
NGB 2382	HJA 81081	Brassica napus	Finland
NGB 2337	JO 046	Brassica napus	Finland
NGB 13095	Idol	Brassica napus	France
NGB 2701	Jet Neuf	Brassica napus	France
NGB 13501	Derby	Brassica napus	France
NGB 13094	Ceres	Brassica napus	Germany
NGB 20041	Forte	Brassica napus	Germany
NGB 13086	Lirajet	Brassica napus	Germany
NGB 13098	Liropa	Brassica napus	Germany
NGB 13085	Wotan	Brassica napus	Germany
NGB 13089	Kasimir	Brassica napus	Germany
NGB 13600	Lambada	Brassica napus	Germany
NGB 8679	Quinta	Brassica napus	Germany
NGB 13090	Atlanta	Brassica napus	Germany
NGB 2702	Quinta	Brassica napus	Germany
NGB 13097	Alaska	Brassica napus	Germany
NGB 13087	Oxident	Brassica napus	Germany
NGB 13859	Petranova	Brassica napus	Germany
NGB 13093	Liberty	Brassica napus	Germany
NGB 13091	Express	Brassica napus	Germany
NGB 13096	Silvia	Brassica napus	Netherlands
NGB 11571	Bambu	Brassica napus	Sweden
NGB 588	Brink	Brassica napus	Sweden
NGB 8676	Emil	Brassica napus	Sweden
NGB 585	Gulle	Brassica napus	Sweden
NGB 4147	Gulliver	Brassica napus	Sweden
NGB 13833	Heimer	Brassica napus	Sweden
NGB 597	Hektor	Brassica napus	Sweden
NGB 589	Herkules	Brassica napus	Sweden
NGB 583	Hermes	Brassica napus	Sweden
NGB 599	Hugo	Brassica napus	Sweden
NGB 2703	Jupiter	Brassica napus	Sweden
NGB 581	Lergo	Brassica napus	Sweden
NGB 8677	Magnus	Brassica napus	Sweden
NGB 13824	Margo	Brassica napus	Sweden
NGB 594	Matador	Brassica napus	Sweden
NGB 582	Miila	Brassica napus	Sweden
NGB 4148	Niklas	Brassica napus	Sweden
NGB 584	Nilla	Brassica napus	Sweden
NGB 593	Norde	Brassica napus	Sweden
NGB 8678	Olga	Brassica napus	Sweden
NGB 592	Panter	Brassica napus	Sweden
NGB 13787	Regal	Brassica napus	Sweden
NGB 13788	Regina 1	Brassica napus	Sweden
NGB 586	Regina Ii	Brassica napus	Sweden
NGB 587	Rigo	Brassica napus	Sweden
NGB 7277	Rustan	Brassica napus	Sweden
NGB 596	Sinus	Brassica napus	Sweden
NGB 595	Status	Brassica napus	Sweden
NGB 598	Teko	Brassica napus	Sweden
NGB 13831	Tenus	Brassica napus	Sweden
NGB 13113	Topas	Brassica napus	Sweden
NGB 591	Vestal	Brassica napus	Sweden
NGB 13830	Vestal	Brassica napus	Sweden
NGB 13825	Viktor	Brassica napus	Sweden
NGB 590	Viktor	Brassica napus	Sweden
NGB 13941	Acrobat	Brassica napus	Sweden
NGB 13092	Amber	Brassica napus	Sweden
NGB 13100	Casino	Brassica napus	Sweden
NGB 13110	Maskot	Brassica napus	Sweden
NGB 13111	Paroll	Brassica napus	Sweden
NGB 13116	Katarina	Brassica napus	Sweden
NGB 13117	Global	Brassica napus	Sweden
NGB 13112	Hanna	Brassica napus	Sweden
NGB 13939	Ester	Brassica napus	Sweden
NGB 13937	Lila	Brassica napus	Sweden
NGB 13936	Master	Brassica napus	Sweden
NGB 13935	Rebel	Brassica napus	Sweden
NGB 13934	Sprinter	Brassica napus	Sweden
NGB 13933	Starlight	Brassica napus	Sweden
NGB 13828	Omega	Brassica napus	Sweden
NGB 13826	Activ	Brassica napus	Sweden
NGB 13940	Comet	Brassica napus	Sweden
NGB 21855	Kristina	Brassica napus	Sweden
NGB 13938	Impulse	Brassica napus	Sweden
NGB 13834	Juvel	Brassica napus	Sweden
NGB 21857	Opus	Brassica napus	Sweden
NGB 13510	Granit Spring	Brassica napus	Sweden
NGB 13895	Nepal	Brassica napus	Sweden
NGB 13899	Estrade	Brassica napus	Sweden
NGB 13900	Hilda	Brassica napus	Sweden
NGB 13987	Samba	Brassica napus	Sweden
NGB 18020	Sw Sailor	Brassica napus	Sweden
NGB 13827	Bounty	Brassica napus	Sweden
	Mosaic	Brassica napus	Sweden
	Joplin	Brassica napus	Sweden
