## Supplementary Table S2 for "Genomic loci for sclerotinia stem rot resistance and chlorophyll stability in *Brassica napus*: integrating GWAS with microbiome insights"

### Sheet: Sheet1
AsvId	Phylum	Sample	Abundance
ASV1141	Acidobacteriota	Susceptible	0.505051
ASV1141	Acidobacteriota	Resistant	0
ASV1316	Campylobacterota	Resistant	0.196078
ASV1316	Campylobacterota	Susceptible	0.16835
ASV1340	Crenarchaeota	Susceptible	0.3367
ASV1340	Crenarchaeota	Resistant	0
ASV1493	Cyanobacteria	Susceptible	0.16835
ASV1493	Cyanobacteria	Resistant	0
ASV1600	Euryarchaeota	Susceptible	0.3367
ASV1600	Euryarchaeota	Resistant	0
ASV1819	Myxococcota	Susceptible	0.673401
ASV1819	Myxococcota	Resistant	0
ASV23	Gemmatimonadota	Susceptible	1.17845
ASV23	Gemmatimonadota	Resistant	0
ASV27	Proteobacteria	Resistant	58.3551
ASV27	Proteobacteria	Susceptible	52.6639
ASV29	Actinobacteriota	Resistant	21.841
ASV29	Actinobacteriota	Susceptible	21.0438
ASV316	Deinococcota	Susceptible	1.0101
ASV316	Deinococcota	Resistant	0.555556
ASV50	Firmicutes	Resistant	13.061
ASV50	Firmicutes	Susceptible	12.9927
ASV574	Fusobacteriota	Resistant	0.185185
ASV574	Fusobacteriota	Susceptible	0
ASV58	Verrucomicrobiota	Susceptible	0.505051
ASV58	Verrucomicrobiota	Resistant	0.185185
ASV730	Bdellovibrionota	Susceptible	0.505051
ASV730	Bdellovibrionota	Resistant	0.37037
ASV820	Abditibacteriota	Susceptible	0.16835
ASV820	Abditibacteriota	Resistant	0
ASV866	Patescibacteria	Resistant	0.196078
ASV866	Patescibacteria	Susceptible	0
ASV89	Bacteroidota	Susceptible	6.56566
ASV89	Bacteroidota	Resistant	4.85839
ASV960	Chloroflexi	Susceptible	1.17845
ASV960	Chloroflexi	Resistant	0.196078
