## Supplementary Table S3 for "Genomic loci for sclerotinia stem rot resistance and chlorophyll stability in *Brassica napus*: integrating GWAS with microbiome insights"

### Sheet: Supplementary Table S3
AsvId	Phylum	Sample	Abundance
ASV108	Mucoromycota	Resistant	0.0541377
ASV108	Mucoromycota	Susceptible	0.00218953
ASV2	Ascomycota	Resistant	64.2294
ASV2	Ascomycota	Susceptible	58.7354
ASV24	Basidiomycota	Susceptible	7.60854
ASV24	Basidiomycota	Resistant	3.91176
ASV6	Fungi_phy_Incertae_sedis	Susceptible	33.6539
ASV6	Fungi_phy_Incertae_sedis	Resistant	31.8047
