## Supplementary Table S4 for "Genomic loci for sclerotinia stem rot resistance and chlorophyll stability in *Brassica napus*: integrating GWAS with microbiome insights"

### Sheet: Supplementary Table S4
AsvId	Genus	Sample	Abundance
ASV1	Aquabacterium	Resistant	5.53513
ASV1	Aquabacterium	Susceptible	0.378788
ASV10	Methylobacterium	Resistant	12.5565
ASV10	Methylobacterium	Susceptible	10.9099
ASV1007	Micrococcus	Resistant	0.208333
ASV1007	Micrococcus	Susceptible	0.189394
ASV1035	Microlunatus	Susceptible	0.178253
ASV1035	Microlunatus	Resistant	0
ASV1059	Aureimonas	Resistant	0.393519
ASV1059	Aureimonas	Susceptible	0.16835
ASV107	Rothia	Resistant	0.392157
ASV107	Rothia	Susceptible	0.178253
ASV1092	Herbinix	Resistant	0.714286
ASV1092	Herbinix	Susceptible	0
ASV1095	Limnobacter	Resistant	0.416667
ASV1095	Limnobacter	Susceptible	0
ASV1096	Ferruginibacter	Resistant	1.01852
ASV1096	Ferruginibacter	Susceptible	0.609031
ASV11	Alkanindiges	Susceptible	2.27273
ASV11	Alkanindiges	Resistant	0.555556
ASV113	Rubellimicrobium	Resistant	0.541667
ASV113	Rubellimicrobium	Susceptible	0
ASV1141	Candidatus_Solibacter	Susceptible	0.189394
ASV1141	Candidatus_Solibacter	Resistant	0
ASV115	Paracoccus	Resistant	3.54167
ASV115	Paracoccus	Susceptible	1.53496
ASV1160	SM2D12	Resistant	0.208333
ASV1160	SM2D12	Susceptible	0
ASV1162	Sphingobacterium	Susceptible	0.356506
ASV1162	Sphingobacterium	Resistant	0
ASV1198	Faecalibacterium	Resistant	0.196078
ASV1198	Faecalibacterium	Susceptible	0
ASV121	Rhodococcus	Susceptible	0.275482
ASV121	Rhodococcus	Resistant	0
ASV1217	Pedomicrobium	Susceptible	0.178253
ASV1217	Pedomicrobium	Resistant	0
ASV1232	uncultured	Susceptible	0.550964
ASV1232	uncultured	Resistant	0
ASV1241	Lacibacter	Susceptible	0.189394
ASV1241	Lacibacter	Resistant	0
ASV1268	Nocardioides	Resistant	2.90009
ASV1268	Nocardioides	Susceptible	1.61913
ASV128	Rubrobacter	Resistant	0.208333
ASV128	Rubrobacter	Susceptible	0
ASV1288	Truepera	Susceptible	0.178253
ASV1288	Truepera	Resistant	0
ASV1316	Pseudarcobacter	Resistant	0.208333
ASV1316	Pseudarcobacter	Susceptible	0
ASV1325	Zoogloea	Susceptible	0.178253
ASV1325	Zoogloea	Resistant	0
ASV1336	env.OPS_17	Susceptible	0.275482
ASV1336	env.OPS_17	Resistant	0
ASV1340	Nitrososphaeraceae	Susceptible	0.40404
ASV1340	Nitrososphaeraceae	Resistant	0
ASV1358	Planifilum	Resistant	0.238095
ASV1358	Planifilum	Susceptible	0.178253
ASV1382	Tumebacillus	Resistant	1.11111
ASV1382	Tumebacillus	Susceptible	0.2331
ASV1399	Burkholderia-Caballeronia-Paraburkholderia	Susceptible	0.453735
ASV1399	Burkholderia-Caballeronia-Paraburkholderia	Resistant	0
ASV1403	uncultured	Resistant	0.277778
ASV1403	uncultured	Susceptible	0.189394
ASV1410	Sphingoaurantiacus	Susceptible	0.178253
ASV1410	Sphingoaurantiacus	Resistant	0
ASV1464	Pseudolabrys	Susceptible	0.380273
ASV1464	Pseudolabrys	Resistant	0
ASV1465	Methylotenera	Susceptible	0.178253
ASV1465	Methylotenera	Resistant	0
ASV1467	Abiotrophia	Susceptible	0.178253
ASV1467	Abiotrophia	Resistant	0
ASV1473	uncultured	Susceptible	0.178253
ASV1473	uncultured	Resistant	0
ASV1493	Sericytochromatia	Susceptible	0.178253
ASV1493	Sericytochromatia	Resistant	0
ASV1498	Rheinheimera	Resistant	0.333333
ASV1498	Rheinheimera	Susceptible	0
ASV15	Yersinia	Resistant	2.44444
ASV15	Yersinia	Susceptible	0
ASV150	Cloacibacterium	Susceptible	0.782828
ASV150	Cloacibacterium	Resistant	0.446429
ASV1505	Reyranella	Resistant	0.185185
ASV1505	Reyranella	Susceptible	0
ASV1513	Leifsonia	Resistant	0.208333
ASV1513	Leifsonia	Susceptible	0
ASV1514	Cellulomonas	Resistant	0.416667
ASV1514	Cellulomonas	Susceptible	0
ASV1566	Bifidobacterium	Susceptible	0.346603
ASV1566	Bifidobacterium	Resistant	0
ASV1579	Devosia	Resistant	0.277778
ASV1579	Devosia	Susceptible	0.16835
ASV160	Lawsonella	Susceptible	1.31907
ASV160	Lawsonella	Resistant	1.11111
ASV1600	Methanobacterium	Susceptible	0.356506
ASV1600	Methanobacterium	Resistant	0
ASV1603	P3OB-42	Susceptible	0.367647
ASV1603	P3OB-42	Resistant	0
ASV1678	Christensenellaceae_R-7_group	Susceptible	0.189394
ASV1678	Christensenellaceae_R-7_group	Resistant	0
ASV17	Comamonas	Resistant	0.37037
ASV17	Comamonas	Susceptible	0
ASV1724	Ellin517	Resistant	0.277778
ASV1724	Ellin517	Susceptible	0
ASV1728	uncultured	Resistant	0.208333
ASV1728	uncultured	Susceptible	0
ASV173	Asticcacaulis	Resistant	0.333333
ASV173	Asticcacaulis	Susceptible	0.20202
ASV1755	Knoellia	Susceptible	0.189394
ASV1755	Knoellia	Resistant	0
ASV1769	Cellulosimicrobium	Susceptible	0.178253
ASV1769	Cellulosimicrobium	Resistant	0
ASV178	Dyadobacter	Susceptible	0.356506
ASV178	Dyadobacter	Resistant	0
ASV1781	Duganella	Resistant	0.37037
ASV1781	Duganella	Susceptible	0
ASV1783	Mycobacterium	Susceptible	1.0101
ASV1783	Mycobacterium	Resistant	0.777778
ASV1785	Iamia	Susceptible	0.505051
ASV1785	Iamia	Resistant	0.185185
ASV1791	uncultured	Resistant	0.555556
ASV1791	uncultured	Susceptible	0
ASV1811	Psychroglaciecola	Susceptible	0.20202
ASV1811	Psychroglaciecola	Resistant	0
ASV1812	Bryobacter	Susceptible	0.20202
ASV1812	Bryobacter	Resistant	0
ASV1814	Pajaroellobacter	Susceptible	0.20202
ASV1814	Pajaroellobacter	Resistant	0
ASV183	Marmoricola	Resistant	0.333333
ASV183	Marmoricola	Susceptible	0
ASV1841	uncultured	Resistant	0.833333
ASV1841	uncultured	Susceptible	0
ASV192	Alkanibacter	Susceptible	0.178253
ASV192	Alkanibacter	Resistant	0
ASV194	Azohydromonas	Susceptible	0.178253
ASV194	Azohydromonas	Resistant	0
ASV206	Lactococcus	Resistant	0.925926
ASV206	Lactococcus	Susceptible	0
ASV208	Paenibacillus	Susceptible	0.851654
ASV208	Paenibacillus	Resistant	0.47619
ASV220	Corynebacterium	Resistant	2.74074
ASV220	Corynebacterium	Susceptible	2.442
ASV23	Longimicrobium	Susceptible	1.25891
ASV23	Longimicrobium	Resistant	0
ASV243	Clostridium_sensu_stricto_1	Susceptible	0.892503
ASV243	Clostridium_sensu_stricto_1	Resistant	0.238095
ASV255	Peredibacter	Susceptible	0.178253
ASV255	Peredibacter	Resistant	0
ASV262	Ochrobactrum	Resistant	0.763889
ASV262	Ochrobactrum	Susceptible	0
ASV27	Pseudomonas	Resistant	12.4116
ASV27	Pseudomonas	Susceptible	4.79519
ASV278	Granulicatella	Susceptible	0.16835
ASV278	Granulicatella	Resistant	0
ASV280	Chloroflexus	Susceptible	0.3367
ASV280	Chloroflexus	Resistant	0.208333
ASV29	Cutibacterium	Resistant	5.24237
ASV29	Cutibacterium	Susceptible	2.42215
ASV293	Schlegelella	Resistant	0.185185
ASV293	Schlegelella	Susceptible	0.16835
ASV3	Sphingomonas	Susceptible	11.2706
ASV3	Sphingomonas	Resistant	8.9418
ASV30	Delftia	Susceptible	0.178253
ASV30	Delftia	Resistant	0
ASV31	Pseudonocardia	Resistant	0.751634
ASV31	Pseudonocardia	Susceptible	0.178253
ASV316	Deinococcus	Susceptible	0.990676
ASV316	Deinococcus	Resistant	0.555556
ASV333	PeM15	Susceptible	0.252525
ASV333	PeM15	Resistant	0
ASV339	Terrisporobacter	Susceptible	0.524856
ASV339	Terrisporobacter	Resistant	0
ASV355	Bosea	Susceptible	0.189394
ASV355	Bosea	Resistant	0
ASV362	Rhizobium	Susceptible	0.16835
ASV362	Rhizobium	Resistant	0
ASV369	Dolosigranulum	Susceptible	0.178253
ASV369	Dolosigranulum	Resistant	0
ASV37	F0332	Susceptible	0.606061
ASV37	F0332	Resistant	0.196078
ASV385	Lactobacillus	Susceptible	0.411353
ASV385	Lactobacillus	Resistant	0
ASV386	Xanthobacteraceae	Susceptible	0.178253
ASV386	Xanthobacteraceae	Resistant	0
ASV39	Pedobacter	Susceptible	1.51715
ASV39	Pedobacter	Resistant	0
ASV397	Adhaeribacter	Susceptible	0.2331
ASV397	Adhaeribacter	Resistant	0
ASV4	Stenotrophomonas	Susceptible	3.16028
ASV4	Stenotrophomonas	Resistant	1.61064
ASV409	Acidibacter	Resistant	0.333333
ASV409	Acidibacter	Susceptible	0
ASV418	Blastococcus	Resistant	1.48148
ASV418	Blastococcus	Susceptible	0
ASV42	Acinetobacter	Resistant	3.43981
ASV42	Acinetobacter	Susceptible	2.81262
ASV422	Finegoldia	Resistant	1.07407
ASV422	Finegoldia	Susceptible	0.20202
ASV423	Campylobacter	Susceptible	0.189394
ASV423	Campylobacter	Resistant	0
ASV427	Gordonia	Susceptible	0.189394
ASV427	Gordonia	Resistant	0
ASV44	Klenkia	Susceptible	0.189394
ASV44	Klenkia	Resistant	0
ASV443	Gardnerella	Resistant	0.208333
ASV443	Gardnerella	Susceptible	0
ASV469	Rickettsiella	Susceptible	0.16835
ASV469	Rickettsiella	Resistant	0
ASV47	Streptococcus	Resistant	1.1329
ASV47	Streptococcus	Susceptible	0.822707
ASV476	uncultured	Susceptible	0.178253
ASV476	uncultured	Resistant	0
ASV48	Massilia	Susceptible	1.45337
ASV48	Massilia	Resistant	0
ASV50	Staphylococcus	Susceptible	6.93872
ASV50	Staphylococcus	Resistant	4.14286
ASV508	Bradyrhizobium	Resistant	1.03704
ASV508	Bradyrhizobium	Susceptible	0.2331
ASV54	Brevundimonas	Susceptible	1.3468
ASV54	Brevundimonas	Resistant	0.185185
ASV55	Actinomyces	Resistant	0.392157
ASV55	Actinomyces	Susceptible	0.2331
ASV56	Escherichia-Shigella	Susceptible	0.4662
ASV56	Escherichia-Shigella	Resistant	0.196078
ASV560	Streptomyces	Resistant	1.76471
ASV560	Streptomyces	Susceptible	0
ASV565	Oligoflexus	Susceptible	0.178253
ASV565	Oligoflexus	Resistant	0
ASV573	Arthrobacter	Susceptible	0.16835
ASV573	Arthrobacter	Resistant	0
ASV574	Leptotrichia	Resistant	0.196078
ASV574	Leptotrichia	Susceptible	0
ASV602	Taibaiella	Susceptible	0.356506
ASV602	Taibaiella	Resistant	0
ASV61	Roseomonas	Susceptible	0.590844
ASV61	Roseomonas	Resistant	0
ASV63	Williamsia	Susceptible	0.557041
ASV63	Williamsia	Resistant	0.555556
ASV640	Hymenobacter	Susceptible	0.16835
ASV640	Hymenobacter	Resistant	0
ASV647	Spirosoma	Susceptible	0.356506
ASV647	Spirosoma	Resistant	0
ASV659	Peptoniphilus	Resistant	0.37037
ASV659	Peptoniphilus	Susceptible	0.16835
ASV667	Romboutsia	Susceptible	0.3367
ASV667	Romboutsia	Resistant	0
ASV677	DSSD61	Resistant	0.238095
ASV677	DSSD61	Susceptible	0.2331
ASV687	Exiguobacterium	Susceptible	0.189394
ASV687	Exiguobacterium	Resistant	0
ASV698	Rhodoplanes	Susceptible	0.189394
ASV698	Rhodoplanes	Resistant	0
ASV718	Bacillus	Resistant	1.75926
ASV718	Bacillus	Susceptible	1.20149
ASV721	Haemophilus	Susceptible	0.189394
ASV721	Haemophilus	Resistant	0
ASV725	Methylocystis	Susceptible	0.178253
ASV725	Methylocystis	Resistant	0
ASV727	Altererythrobacter	Susceptible	0.178253
ASV727	Altererythrobacter	Resistant	0
ASV730	Bdellovibrio	Susceptible	0.2331
ASV730	Bdellovibrio	Resistant	0.208333
ASV738	Candidatus_Ovatusbacter	Susceptible	0.378788
ASV738	Candidatus_Ovatusbacter	Resistant	0
ASV739	Microbacteriaceae	Susceptible	0.16835
ASV739	Microbacteriaceae	Resistant	0
ASV753	Ornithinimicrobium	Susceptible	0.550964
ASV753	Ornithinimicrobium	Resistant	0
ASV755	Thermobacillus	Susceptible	0.2331
ASV755	Thermobacillus	Resistant	0
ASV769	Neisseria	Susceptible	0.178253
ASV769	Neisseria	Resistant	0
ASV784	uncultured	Resistant	0.238095
ASV784	uncultured	Susceptible	0
ASV809	uncultured	Resistant	0.814815
ASV809	uncultured	Susceptible	0.454545
ASV820	Abditibacterium	Susceptible	0.275482
ASV820	Abditibacterium	Resistant	0
ASV826	Pseudoxanthomonas	Susceptible	0.20202
ASV826	Pseudoxanthomonas	Resistant	0
ASV843	uncultured	Susceptible	0.252525
ASV843	uncultured	Resistant	0
ASV858	Chryseomicrobium	Susceptible	0.178253
ASV858	Chryseomicrobium	Resistant	0
ASV859	uncultured	Resistant	0.185185
ASV859	uncultured	Susceptible	0
ASV866	TM7a	Resistant	0.208333
ASV866	TM7a	Susceptible	0
ASV879	Ruminiclostridium	Susceptible	0.2331
ASV879	Ruminiclostridium	Resistant	0
ASV887	MND1	Susceptible	0.178253
ASV887	MND1	Resistant	0
ASV89	Chryseobacterium	Resistant	2.47619
ASV89	Chryseobacterium	Susceptible	1.38765
ASV91	Pedococcus-Phycicoccus	Susceptible	0.178253
ASV91	Pedococcus-Phycicoccus	Resistant	0
ASV918	Thermobifida	Resistant	0.185185
ASV918	Thermobifida	Susceptible	0
ASV936	uncultured	Susceptible	0.178253
ASV936	uncultured	Resistant	0
ASV94	Noviherbaspirillum	Susceptible	1.30005
ASV94	Noviherbaspirillum	Resistant	0.614379
ASV950	Nevskia	Susceptible	0.252525
ASV950	Nevskia	Resistant	0
ASV956	67-14	Susceptible	0.275482
ASV956	67-14	Resistant	0
ASV957	Hyphomicrobium	Susceptible	0.2331
ASV957	Hyphomicrobium	Resistant	0
ASV960	OLB14	Susceptible	1.10193
ASV960	OLB14	Resistant	0
ASV97	Microbacterium	Susceptible	6.46181
ASV97	Microbacterium	Resistant	0.238095
ASV971	Halobacillus	Susceptible	0.16835
ASV971	Halobacillus	Resistant	0
ASV991	Conexibacter	Resistant	0.185185
ASV991	Conexibacter	Susceptible	0
ASV997	Novosphingobium	Susceptible	0.655755
ASV997	Novosphingobium	Resistant	0
