## Supplementary Table S5 for "Genomic loci for sclerotinia stem rot resistance and chlorophyll stability in *Brassica napus*: integrating GWAS with microbiome insights"

### Sheet: Supplementary Table S5
AsvId	Genus	Sample	Abundance
ASV10	Catabotrydaceae_gen_Incertae_sedis	Susceptible	2.91714
ASV10	Catabotrydaceae_gen_Incertae_sedis	Resistant	1.50004
ASV1018	Paecilomyces	Susceptible	0.00249203
ASV1018	Paecilomyces	Resistant	0
ASV102	Acremonium	Resistant	0.0503146
ASV102	Acremonium	Susceptible	0.0195464
ASV1021	Rhodotorula	Susceptible	0.00340292
ASV1021	Rhodotorula	Resistant	0
ASV108	Mucor	Resistant	0.0541377
ASV108	Mucor	Susceptible	0
ASV1166	Blumeria	Susceptible	0.0279877
ASV1166	Blumeria	Resistant	0
ASV117	Malassezia	Resistant	0.193105
ASV117	Malassezia	Susceptible	0.141552
ASV1188	Fomes	Susceptible	0.0111819
ASV1188	Fomes	Resistant	0
ASV128	Pseudopithomyces	Susceptible	0.0662787
ASV128	Pseudopithomyces	Resistant	0.0178492
ASV1299	Sistotrema	Susceptible	0.0041511
ASV1299	Sistotrema	Resistant	0
ASV145	Coniochaeta	Resistant	0.0841311
ASV145	Coniochaeta	Susceptible	0
ASV146	Alternaria	Resistant	0.193707
ASV146	Alternaria	Susceptible	0.132722
ASV165	Paraphoma	Susceptible	0.0631974
ASV165	Paraphoma	Resistant	0.0232829
ASV166	Aureobasidium	Resistant	0.043472
ASV166	Aureobasidium	Susceptible	0.0425081
ASV174	Ramularia	Resistant	0.190581
ASV174	Ramularia	Susceptible	0.147662
ASV188	Solicoccozyma	Susceptible	0.154006
ASV188	Solicoccozyma	Resistant	0
ASV2	Penicillium	Resistant	41.9947
ASV2	Penicillium	Susceptible	40.5857
ASV224	Cristulariella	Susceptible	0.0742859
ASV224	Cristulariella	Resistant	0.0399543
ASV24	Meira	Susceptible	0.864788
ASV24	Meira	Resistant	0.737539
ASV283	Kalmanozyma	Resistant	0.0190146
ASV283	Kalmanozyma	Susceptible	0
ASV3	Cladosporium	Resistant	14.6298
ASV3	Cladosporium	Susceptible	12.1076
ASV326	Fusarium	Resistant	0.0398298
ASV326	Fusarium	Susceptible	0.029325
ASV338	Neocucurbitaria	Resistant	0.00388048
ASV338	Neocucurbitaria	Susceptible	0
ASV379	Malasseziaceae_gen_Incertae_sedis	Resistant	0.00475851
ASV379	Malasseziaceae_gen_Incertae_sedis	Susceptible	0.00345925
ASV382	Filobasidium	Susceptible	0.0543552
ASV382	Filobasidium	Resistant	0.0213431
ASV39	Cystobasidium	Susceptible	0.458739
ASV39	Cystobasidium	Resistant	0.28934
ASV390	Lecanicillium	Susceptible	0.020368
ASV390	Lecanicillium	Resistant	0
ASV402	Hyphodiscus	Resistant	0.0118203
ASV402	Hyphodiscus	Susceptible	0.00808805
ASV428	Trametes	Resistant	0.0288686
ASV428	Trametes	Susceptible	0.0083022
ASV430	Coprinellus	Resistant	0.00992802
ASV430	Coprinellus	Susceptible	0
ASV453	Heterobasidion	Resistant	0.0101402
ASV453	Heterobasidion	Susceptible	0
ASV460	Symmetrospora	Susceptible	0.0570315
ASV460	Symmetrospora	Resistant	0.0354766
ASV471	Naganishia	Resistant	0.0110011
ASV471	Naganishia	Susceptible	0.00510438
ASV476	Pseudogymnoascus	Resistant	0.0480659
ASV476	Pseudogymnoascus	Susceptible	0
ASV484	Vishniacozyma	Susceptible	0.0498734
ASV484	Vishniacozyma	Resistant	0.0251208
ASV508	Candida	Resistant	0.0559234
ASV508	Candida	Susceptible	0.022648
ASV519	Simplicillium	Resistant	0.0235531
ASV519	Simplicillium	Susceptible	0.0133494
ASV52	Moesziomyces	Susceptible	0.256181
ASV52	Moesziomyces	Resistant	0.0689813
ASV522	Stereum	Resistant	0.0144456
ASV522	Stereum	Susceptible	0.0124601
ASV538	Vermiconia	Resistant	0.017374
ASV538	Vermiconia	Susceptible	0
ASV573	Sporobolomyces	Resistant	0.0141011
ASV573	Sporobolomyces	Susceptible	0
ASV58	Pseudozyma	Susceptible	0.185634
ASV58	Pseudozyma	Resistant	0.144313
ASV597	Trichoderma	Susceptible	0.0354465
ASV597	Trichoderma	Resistant	0
ASV6	Fungi_gen_Incertae_sedis	Susceptible	33.6571
ASV6	Fungi_gen_Incertae_sedis	Resistant	31.9544
ASV606	Daedaleopsis	Resistant	0.00536769
ASV606	Daedaleopsis	Susceptible	0.0036118
ASV608	Dioszegia	Susceptible	0.0179259
ASV608	Dioszegia	Resistant	0.00371402
ASV630	Sphaerosporella	Resistant	0.0163056
ASV630	Sphaerosporella	Susceptible	0
ASV653	Parastagonospora	Resistant	0.0172862
ASV653	Parastagonospora	Susceptible	0
ASV681	Fomitopsis	Susceptible	0.00530237
ASV681	Fomitopsis	Resistant	0
ASV698	Chaetomium	Resistant	0.00776096
ASV698	Chaetomium	Susceptible	0
ASV709	Graphiola	Resistant	0.00776096
ASV709	Graphiola	Susceptible	0
ASV74	Akanthomyces	Resistant	0.138423
ASV74	Akanthomyces	Susceptible	0.0454155
ASV749	Mrakia	Resistant	0.0110558
ASV749	Mrakia	Susceptible	0
ASV75	Verrucocladosporium	Susceptible	0.306033
ASV75	Verrucocladosporium	Resistant	0.0698062
ASV759	Taphrina	Resistant	0.0118963
ASV759	Taphrina	Susceptible	0
ASV769	Sarocladium	Resistant	0.00660874
ASV769	Sarocladium	Susceptible	0
ASV771	Periconia	Resistant	0.00371402
ASV771	Periconia	Susceptible	0
ASV777	Umbelopsis	Susceptible	0.00219269
ASV777	Umbelopsis	Resistant	0
ASV78	Plectosphaerella	Susceptible	0.163066
ASV78	Plectosphaerella	Resistant	0.0527713
ASV8	Erysiphe	Resistant	4.55357
ASV8	Erysiphe	Susceptible	1.74647
ASV808	Neoascochyta	Resistant	0.00570776
ASV808	Neoascochyta	Susceptible	0
ASV816	Microdochium	Susceptible	0.00340292
ASV816	Microdochium	Resistant	0
ASV822	Entyloma	Resistant	0.00388048
ASV822	Entyloma	Susceptible	0
ASV83	Thecaphora	Resistant	0.194026
ASV83	Thecaphora	Susceptible	0.104163
ASV839	Cercophora	Resistant	0.028879
ASV839	Cercophora	Susceptible	0.00581764
ASV87	Aspergillus	Susceptible	0.144831
ASV87	Aspergillus	Resistant	0.141113
ASV9	Wallemia	Susceptible	5.07579
ASV9	Wallemia	Resistant	2.02559
ASV90	Exobasidiomycetes_gen_Incertae_sedis	Susceptible	0.132238
ASV90	Exobasidiomycetes_gen_Incertae_sedis	Resistant	0.0738511
ASV965	Poaceascoma	Resistant	0.00873362
ASV965	Poaceascoma	Susceptible	0
ASV971	Microascus	Resistant	0.00488759
ASV971	Microascus	Susceptible	0
ASV982	Thermomyces	Resistant	0.0028885
ASV982	Thermomyces	Susceptible	0
