## Supplementary Table S6 for "Genomic loci for sclerotinia stem rot resistance and chlorophyll stability in *Brassica napus*: integrating GWAS with microbiome insights"

### Sheet: Supplementary Table S6
		Resistance group:	R	R	R	R	R	R	R	R	R	R	S	S	S	S	S	S	S	S	S	S	S
alleles	chrom	pos	NGB 2702	NGB 584	NGB 597	NGB 13591	NGB 13503	NGB 21854	NGB 14552	NGB 13834	NGB 13089	NGB 13090	NGB 1795	NGB 2335	NGB 14554	NGB 13934	NGB 18018	NGB 13897	NGB 13496	NGB 13497	NGB 13595	NGB 14547	NGB 13508
G/A	A01	19174115	G	G	N	G	G	G	A	R	A	A	G	G	A	A	G	G	G	G	A	A	A
C/T	A01	2291940	T	C	T	C	C	C	T	N	N	Y	C	C	T	C	C	C	T	Y	C	N	T
T/C	A01	24575577	T	T	N	T	T	T	T	T	T	T	T	C	T	T	C	T	T	T	T	T	T
T/C	A01	4353657	T	T	T	C	C	Y	T	T	T	T	T	T	T	C	T	T	C	C	T	T	T
T/C	A01	5265598	T	T	C	T	C	T	C	Y	Y	Y	T	T	C	C	T	T	Y	Y	T	Y	T
A/G	A01	5269368	A	A	G	A	G	A	G	R	R	N	A	A	G	G	A	A	N	R	A	R	A
C/A	A02	23835683	C	A	N	A	A	M	C	M	C	C	A	A	C	A	A	A	A	A	C	C	C
C/A	A03	10027020	C	C	C	A	C	M	A	M	M	N	A	A	C	A	C	C	M	M	C	M	C
A/G	A03	12541207	A	A	G	A	A	A	G	A	A	A	A	A	R	A	A	A	A	A	A	R	A
C/A	A04	10555408	A	N	C	A	A	M	C	A	A	N	C	C	M	C	M	C	M	C	C	C	A
C/T	A04	4848743	C	Y	Y	T	T	Y	C	N	C	Y	T	T	C	T	C	T	T	N	C	C	C
C/T	A04	4932716	C	Y	Y	T	T	C	C	C	C	N	T	T	C	T	C	T	C	C	C	C	C
C/T	A04	5137321	C	Y	Y	T	T	C	C	C	C	Y	T	N	C	T	C	T	C	C	C	C	C
A/G	A06	1015217	A	G	R	G	G	G	A	N	A	A	G	G	A	A	G	A	G	G	A	A	A
T/C	A06	6023926	T	C	T	T	C	C	T	Y	T	T	C	Y	T	C	C	N	C	C	T	T	T
G/A	A07	12487549	G	G	G	G	G	R	G	G	R	R	G	A	A	A	G	R	R	R	A	R	A
G/T	A07	14766907	T	G	T	G	G	G	G	K	T	K	G	G	T	G	G	G	G	G	T	K	T
C/T	A07	14768265	T	C	T	C	C	C	C	Y	T	Y	C	C	T	C	C	C	C	C	T	Y	T
C/A	A07	14770619	A	C	A	C	C	C	C	C	A	M	C	C	A	C	C	C	C	C	A	M	A
C/A	A07	14792267	A	C	A	C	C	C	C	M	A	M	C	C	A	C	C	C	C	C	A	N	A
C/T	A07	15165145	T	C	T	C	C	C	C	Y	T	Y	C	C	T	C	C	C	C	C	T	Y	T
C/T	A07	17388825	C	C	Y	C	C	C	C	C	C	C	C	C	C	C	C	C	C	C	C	C	C
T/G	A09	4652268	G	G	T	N	N	G	G	G	T	K	K	G	T	T	T	T	T	T	T	K	T
C/A	A09	4916858	C	A	C	N	N	A	A	M	C	M	M	N	C	C	C	C	C	C	C	M	C
G/A	C02	40663064	G	N	G	N	A	G	A	R	G	N	R	G	G	G	A	R	R	R	G	R	G
A/C	C02	35867356	A	M	A	C	M	A	A	M	A	A	C	N	A	C	A	C	A	A	A	A	A
T/G	C02	25698199	T	G	T	G	G	G	T	K	T	T	N	K	T	T	G	T	G	G	T	N	T
A/G	C02	25724340	A	G	A	G	G	G	A	R	A	A	N	R	A	A	G	A	G	G	A	A	A
C/A	C02	77323	C	A	C	A	A	A	C	M	C	C	N	M	C	C	A	C	A	A	C	C	C
C/T	C02	213807	C	C	C	T	T	N	C	Y	C	C	T	T	C	T	T	T	T	Y	C	C	C
A/C	C03	3604701	A	C	A	C	C	C	A	M	A	A	C	C	A	C	C	A	M	M	A	A	A
T/G	C03	20809524	T	T	G	T	T	T	G	T	N	K	T	T	T	T	T	G	N	K	T	K	T
T/C	C04	32954774	N	T	T	T	T	T	T	T	Y	Y	T	T	C	T	T	T	T	T	C	Y	C
G/A	C04	3245237	A	G	A	G	G	G	A	R	A	A	G	G	A	A	G	A	G	G	A	A	A
C/T	C04	3268224	T	C	T	C	C	C	T	Y	T	T	C	C	T	T	C	T	C	C	T	T	T
C/T	C04	3285208	T	C	T	C	C	C	T	C	T	T	C	C	T	T	C	T	C	C	T	T	T
A/G	C04	34199365	A	A	R	A	R	A	A	R	R	R	R	A	G	A	A	R	G	R	A	A	G
C/T	C04	1741974	C	C	T	C	C	C	T	C	C	Y	N	C	T	T	T	C	N	T	T	Y	C
G/A	C05	1654223	A	G	G	G	G	G	A	G	G	R	G	G	A	G	A	G	A	A	A	R	A
A/G	C07	31133080	A	G	A	A	N	G	A	R	N	A	G	G	A	A	A	A	A	R	A	A	A
T/C	C07	31111744	T	C	T	T	N	C	T	Y	T	T	C	C	T	T	T	T	T	Y	T	T	T
C/A	C07	31111358	N	A	C	N	M	A	C	M	M	C	A	A	C	C	C	C	C	M	C	N	C
A/C	C07	31110872	A	C	A	A	M	C	A	M	M	A	C	C	A	A	A	A	A	M	A	N	A
G/A	C07	486112	N	A	G	N	R	A	G	R	R	G	A	A	G	G	G	G	G	R	G	R	G
C/T	C07	31007851	C	T	C	C	N	T	C	N	C	C	T	T	C	C	C	C	C	Y	C	C	C
C/T	C08	31723896	C	T	C	T	T	Y	C	Y	Y	Y	C	N	C	C	T	C	Y	T	C	N	C
T/C	C08	35214192	Y	Y	Y	T	T	N	C	C	Y	Y	T	T	T	T	T	T	T	Y	T	C	T
